# Perturbing proteomes at single residue resolution using base editing

**DOI:** 10.1101/677203

**Authors:** Philippe C Després, Alexandre K Dubé, Motoaki Seki, Nozomu Yachie, Christian R Landry

## Abstract

Base editors derived from CRISPR-Cas9 systems and DNA editing enzymes offer an unprecedented opportunity for the precise modification of genes, but have yet to be used at a genome-scale throughput. Here, we test the ability of an editor based on a cytidine deaminase, the Target-AID base editor, to systematically modify genes genome-wide using the set of yeast essential genes. We tested the effect of mutating around 17,000 individual sites in parallel across more than 1,500 genes in a single experiment. We identified over 1,100 sites at which mutations have a significant impact on fitness. Using previously determined and preferred Target-AID mutational outcomes, we predicted the protein variants caused by each of these gRNAs. We found that gRNAs with significant effects on fitness are enriched in variants predicted to be deleterious by independent methods based on site conservation and predicted protein destabilization. Finally, we identify key features to design effective gRNAs in the context of base editing. Our results show that base editing is a powerful tool to identify key amino acid residues at the scale of proteomes.
