## Supplementary tables for "Perturbing proteomes at single residue resolution using base editing"

### Sheet: Table of content
	Table of content
	Table S1: Source data used to generate figure 4B
	Table S2: Source data for figure 5A: C-to-G
	Table S3: Source data for figure 5B: C-to-T
	Table S4: Source data for figure 5C: mutation pairs
	Supplementary table S5: GO enrichment analysis results
	Supplementary table 6: Plasmids used in this study
	Supplementary table 7: Oligonucelotides used in this study
	Supplementary table 8: media recipes
	Supplementary Table 9: list of packages used

### Sheet: Table S1
Table S1: Source data used to generate figure 2B
Category	mut1_C>G_hit	mut1_C>G_nohit	mut1_C>T_hit	mut1_C>T_nohit	mut2_C>G_hit	mut2_C>G_nohit	mut2_C>T_hit	mut2_C>T_nohit
SIFT_high_conf	274	1694	220	1143	196	1104	158	829
SIFT_mid_conf	233	2840	185	1873	139	1603	110	1211
SIFT_tolerated	388	7860	299	5504	308	4689	240	3642
SIFT_total	895	12394	704	8520	643	7396	508	5682
Envision_high_conf	71	499	36	303	60	341	31	201
Envision_mid_conf	240	3574	182	2288	178	2222	130	1779
Envision_tolerated	236	3777	206	2819	152	2131	133	1635
Env_total	547	7850	424	5410	390	4694	294	3615
ddG_struct_destab	88	778	58	453	58	533	46	387
ddG_struct_tolerated	80	1112	70	836	55	618	42	512
Struc_total	168	1890	128	1289	113	1151	88	899
ddG_model_destab	47	288	22	163	24	194	10	113
ddG_model_tolerated	41	558	34	383	35	315	29	260
Model_total	88	846	56	546	59	509	39	373
ddG_inter_destab	20	156	12	80	16	100	6	65
ddG_inter_tolerated	21	241	18	186	11	152	15	119
Inter_total	41	397	30	266	27	252	21	184

### Sheet: Table S2
Table S2: Source data for figure 5A: C-to-G
Pattern	in_GNEs	in_NSGs	GNE_prop	NSG_prop	enrichment	raw_fischer_pval	Holm_bonferroni_threshold
A>G	19	599	0.0169946	0.038309	-2.25418	0.000129198	0.00185185
A>P	65	534	0.0581395	0.034152	1.70238	0.000187812	0.00185185
C>S	30	168	0.0268336	0.0107444	2.49744	4.03932e-05	0.00185185
C>W	1	58	0.000894454	0.00370939	-4.1471	0.184696	0.00185185
D>E	8	273	0.00715564	0.0174597	-2.43999	0.00733401	0.00185185
D>H	70	838	0.0626118	0.0535943	1.16826	0.220882	0.00185185
E>D	15	239	0.0134168	0.0152852	-1.13926	0.704834	0.00185185
E>Q	76	996	0.0679785	0.0636992	1.06718	0.57102	0.00185185
F>L	8	305	0.00715564	0.0195063	-2.726	0.00177827	0.00185185
G>A	40	245	0.0357782	0.015669	2.28338	1.27556e-05	0.00185185
G>R	90	364	0.0805009	0.0232796	3.458	9.90679e-20	0.00185185
H>D	16	312	0.0143113	0.019954	-1.39428	0.218473	0.00185185
H>Q	4	124	0.00357782	0.00793042	-2.21655	0.149972	0.00185185
I>M	7	303	0.00626118	0.0193784	-3.095	0.000722537	0.00185185
K>N	36	551	0.0322004	0.0352392	-1.09437	0.673612	0.00185185
L>F	36	575	0.0322004	0.0367741	-1.14204	0.508045	0.00185185
L>V	17	660	0.0152057	0.0422103	-2.77595	2.21963e-06	0.00185185
M>I	22	348	0.019678	0.0222563	-1.13103	0.672986	0.00185185
N>K	10	400	0.00894454	0.025582	-2.86007	0.000172276	0.00185185
P>A	14	264	0.0125224	0.0168841	-1.34832	0.330983	0.00185185
P>R	24	432	0.0214669	0.0276285	-1.28703	0.253306	0.00185185
Q>E	44	615	0.039356	0.0393323	1.0006	1	0.00185185
Q>H	19	142	0.0169946	0.00908161	1.87132	0.0162693	0.00185185
R>G	10	155	0.00894454	0.00991302	-1.10828	0.87583	0.00185185
R>P	19	117	0.0169946	0.00748273	2.27118	0.00271108	0.00185185
R>S	5	49	0.00447227	0.00313379	1.42711	0.408087	0.00185185
R>T	49	500	0.0438283	0.0319775	1.3706	0.0460669	0.00185185
S>*	56	258	0.0500894	0.0165004	3.03565	3.61965e-11	0.00185185
S>C	18	462	0.0161002	0.0295472	-1.83521	0.00875134	0.00185185
S>R	2	121	0.00178891	0.00773855	-4.32585	0.01738	0.00185185
S>T	15	331	0.0134168	0.0211691	-1.5778	0.100048	0.00185185
S>W	8	113	0.00715564	0.00722691	-1.00996	1	0.00185185
T>R	22	418	0.019678	0.0267332	-1.35853	0.174871	0.00185185
T>S	12	403	0.0107335	0.0257739	-2.40126	0.00122037	0.00185185
V>L	55	870	0.049195	0.0556408	-1.13103	0.415859	0.00185185
W>C	11	58	0.009839	0.00370939	2.65246	0.00594516	0.00185185
W>S	35	79	0.0313059	0.00505244	6.19619	1.42971e-14	0.00185185
Y>*	32	207	0.0286225	0.0132387	2.16204	0.000217467	0.00185185
intron/put_NF	32	910	0.0286225	0.058199	-2.03333	2.30671e-05	0.00185185
silent	66	1230	0.059034	0.0786646	-1.33253	0.0267412	0.00185185

### Sheet: Table S3
Table S3: Source data for figure 5B: C-to-T
Pattern	in_GNEs	in_NSGs	GNE_prop	NSG_prop	enrichment	raw_fischer_pval	Holm_bonferroni_threshold
A>T	65	534	0.0581395	0.034152	1.70238	0.000187812	0.0025
A>V	19	599	0.0169946	0.038309	-2.25418	0.000129198	0.0025
C>Y	30	168	0.0268336	0.0107444	2.49744	4.03932e-05	0.0025
D>N	70	838	0.0626118	0.0535943	1.16826	0.220882	0.0025
E>K	76	996	0.0679785	0.0636992	1.06718	0.57102	0.0025
G>D	33	176	0.029517	0.0112561	2.62232	5.0306e-06	0.0025
G>E	7	69	0.00626118	0.00441289	1.41884	0.353568	0.0025
G>R	22	119	0.019678	0.00761064	2.58559	0.000240166	0.0025
G>S	68	245	0.0608229	0.015669	3.88174	1.50766e-17	0.0025
H>Y	16	312	0.0143113	0.019954	-1.39428	0.218473	0.0025
L>F	5	292	0.00447227	0.0186749	-4.1757	0.000126467	0.0025
M>I	22	348	0.019678	0.0222563	-1.13103	0.672986	0.0025
P>L	24	432	0.0214669	0.0276285	-1.28703	0.253306	0.0025
P>S	14	264	0.0125224	0.0168841	-1.34832	0.330983	0.0025
Q>*	44	615	0.039356	0.0393323	1.0006	1	0.0025
R>*	3	36	0.00268336	0.00230238	1.16547	0.743581	0.0025
R>C	6	110	0.00536673	0.00703505	-1.31086	0.707151	0.0025
R>H	13	83	0.0116279	0.00530826	2.19053	0.012965	0.0025
R>K	49	500	0.0438283	0.0319775	1.3706	0.0460669	0.0025
R>Q	6	34	0.00536673	0.00217447	2.46806	0.0483929	0.0025
R>W	1	9	0.000894454	0.000575595	1.55397	0.498933	0.0025
S>F	18	462	0.0161002	0.0295472	-1.83521	0.00875134	0.0025
S>L	64	371	0.0572451	0.0237273	2.41263	6.91896e-09	0.0025
S>N	15	331	0.0134168	0.0211691	-1.5778	0.100048	0.0025
T>I	29	736	0.0259392	0.0470709	-1.81466	0.000968012	0.0025
T>M	5	85	0.00447227	0.00543617	-1.21553	0.833304	0.0025
V>I	43	711	0.0384615	0.045472	-1.18227	0.330554	0.0025
V>M	12	159	0.0107335	0.0101688	1.05552	0.877013	0.0025
W>*	46	137	0.0411449	0.00876183	4.69592	6.22579e-15	0.0025
intron/put_NF	32	910	0.0286225	0.058199	-2.03333	2.30671e-05	0.0025
silent	261	4945	0.233453	0.316257	-1.3547	1.14759e-05	0.0025

### Sheet: Table S4
Table S4: Source data for figure 3C: mutation pairs
Pattern	in_GNEs	in_NSGs	GNE_prop	NSG_prop	enrichment	raw_fischer_pval	Holm_bonferroni_threshold
A>G/A>V	19	599	0.0169946	0.038309	-2.25418	0.000129198	0.00142857
A>P/A>T	65	534	0.0581395	0.034152	1.70238	0.000187812	0.00142857
C>S/C>Y	30	168	0.0268336	0.0107444	2.49744	4.03932e-05	0.00142857
C>W/silent	1	58	0.000894454	0.00370939	-4.1471	0.184696	0.00142857
D>E/silent	8	273	0.00715564	0.0174597	-2.43999	0.00733401	0.00142857
D>H/D>N	70	838	0.0626118	0.0535943	1.16826	0.220882	0.00142857
E>D/silent	15	239	0.0134168	0.0152852	-1.13926	0.704834	0.00142857
E>Q/E>K	76	996	0.0679785	0.0636992	1.06718	0.57102	0.00142857
F>L/silent	8	305	0.00715564	0.0195063	-2.726	0.00177827	0.00142857
G>A/G>D	33	176	0.029517	0.0112561	2.62232	5.0306e-06	0.00142857
G>A/G>E	7	69	0.00626118	0.00441289	1.41884	0.353568	0.00142857
G>R/G>R	22	119	0.019678	0.00761064	2.58559	0.000240166	0.00142857
G>R/G>S	68	245	0.0608229	0.015669	3.88174	1.50766e-17	0.00142857
H>D/H>Y	16	312	0.0143113	0.019954	-1.39428	0.218473	0.00142857
H>Q/silent	4	124	0.00357782	0.00793042	-2.21655	0.149972	0.00142857
I>M/silent	7	303	0.00626118	0.0193784	-3.095	0.000722537	0.00142857
K>N/silent	36	551	0.0322004	0.0352392	-1.09437	0.673612	0.00142857
L>F/silent	36	575	0.0322004	0.0367741	-1.14204	0.508045	0.00142857
L>V/L>F	5	292	0.00447227	0.0186749	-4.1757	0.000126467	0.00142857
L>V/silent	12	368	0.0107335	0.0235354	-2.19272	0.0044945	0.00142857
M>I/M>I	22	348	0.019678	0.0222563	-1.13103	0.672986	0.00142857
N>K/silent	10	400	0.00894454	0.025582	-2.86007	0.000172276	0.00142857
P>A/P>S	14	264	0.0125224	0.0168841	-1.34832	0.330983	0.00142857
P>R/P>L	24	432	0.0214669	0.0276285	-1.28703	0.253306	0.00142857
Q>E/Q>*	44	615	0.039356	0.0393323	1.0006	1	0.00142857
Q>H/silent	19	142	0.0169946	0.00908161	1.87132	0.0162693	0.00142857
R>G/R>*	3	36	0.00268336	0.00230238	1.16547	0.743581	0.00142857
R>G/R>C	6	110	0.00536673	0.00703505	-1.31086	0.707151	0.00142857
R>G/R>W	1	9	0.000894454	0.000575595	1.55397	0.498933	0.00142857
R>P/R>H	13	83	0.0116279	0.00530826	2.19053	0.012965	0.00142857
R>P/R>Q	6	34	0.00536673	0.00217447	2.46806	0.0483929	0.00142857
R>S/silent	5	49	0.00447227	0.00313379	1.42711	0.408087	0.00142857
R>T/R>K	49	500	0.0438283	0.0319775	1.3706	0.0460669	0.00142857
S>*/S>L	56	258	0.0500894	0.0165004	3.03565	3.61965e-11	0.00142857
S>C/S>F	18	462	0.0161002	0.0295472	-1.83521	0.00875134	0.00142857
S>R/silent	2	121	0.00178891	0.00773855	-4.32585	0.01738	0.00142857
S>T/S>N	15	331	0.0134168	0.0211691	-1.5778	0.100048	0.00142857
S>W/S>L	8	113	0.00715564	0.00722691	-1.00996	1	0.00142857
T>R/T>I	17	333	0.0152057	0.021297	-1.40059	0.193513	0.00142857
T>R/T>M	5	85	0.00447227	0.00543617	-1.21553	0.833304	0.00142857
T>S/T>I	12	403	0.0107335	0.0257739	-2.40126	0.00122037	0.00142857
V>L/V>I	43	711	0.0384615	0.045472	-1.18227	0.330554	0.00142857
V>L/V>M	12	159	0.0107335	0.0101688	1.05552	0.877013	0.00142857
W>C/W>*	11	58	0.009839	0.00370939	2.65246	0.00594516	0.00142857
W>S/W>*	35	79	0.0313059	0.00505244	6.19619	1.42971e-14	0.00142857
Y>*/silent	32	207	0.0286225	0.0132387	2.16204	0.000217467	0.00142857
intron/put_NF/intron/put_NF	32	910	0.0286225	0.058199	-2.03333	2.30671e-05	0.00142857
silent/silent	66	1230	0.059034	0.0786646	-1.33253	0.0267412	0.00142857

### Sheet: Table S5
Supplementary table S5: GO enrichment analysis results
Analysis Type:	PANTHER Overrepresentation Test (Released 20190517)
Annotation Version and Release Date:	GO Ontology database Released 2019-02-02
Analyzed List:	two_GNE_list.txt (Saccharomyces cerevisiae)
Reference List:	ref_target_list_chip2.txt (Saccharomyces cerevisiae)
Test Type:	FISHER
Correction:	FDR
GO molecular function complete	ref_target_list_chip2.txt - REFLIST (1087)	two_GNE_list.txt (247)	two_GNE_list.txt (expected)	two_GNE_list.txt (over/under)	two_GNE_list.txt (fold Enrichment)	two_GNE_list.txt (raw P-value)	two_GNE_list.txt (FDR)
drug binding (GO:0008144)	206	77	46.81	+	1.64	4.58e-05	0.00646
ATP binding (GO:0005524)	199	74	45.22	+	1.64	7.81e-05	0.00734
adenyl ribonucleotide binding (GO:0032559)	199	74	45.22	+	1.64	7.81e-05	0.00678
adenyl nucleotide binding (GO:0030554)	200	74	45.45	+	1.63	0.000112	0.00903
carbohydrate derivative binding (GO:0097367)	241	89	54.76	+	1.63	9.58e-06	0.00541
ribonucleotide binding (GO:0032553)	236	86	53.63	+	1.6	2.48e-05	0.0056
purine ribonucleoside triphosphate binding (GO:0035639)	234	85	53.17	+	1.6	3.33e-05	0.00626
purine ribonucleotide binding (GO:0032555)	234	85	53.17	+	1.6	3.33e-05	0.00536
small molecule binding (GO:0036094)	261	94	59.31	+	1.58	1.47e-05	0.00553
purine nucleotide binding (GO:0017076)	237	85	53.85	+	1.58	5.07e-05	0.0052
anion binding (GO:0043168)	261	93	59.31	+	1.57	2.13e-05	0.00601
nucleotide binding (GO:0000166)	250	89	56.81	+	1.57	4.69e-05	0.00588
nucleoside phosphate binding (GO:1901265)	250	89	56.81	+	1.57	4.69e-05	0.00529
ion binding (GO:0043167)	378	124	85.89	+	1.44	8.51e-06	0.00961

### Sheet: Table S6
Supplementary table 6: Plasmids used in this study
Name	description	Source
pDYSCKO	Co-selection guide vector	Després et al, 2018
nCas9-Target-AID	Base editor	Nishida et al, 2016
p5586	Empty MoBY plasmid	Zhao et al, 2016
pMoBY-GLN4-WT	Plasmid for rescue assays	MoBY collection
pMoBY-GLN4-G267R	Plasmid for rescue assays	This study
pMoBY-GLN4-G267S	Plasmid for rescue assays	This study
pMOBY-RAP1-WT	Plasmid for rescue assays	MoBY collection
pCas9-URA3	Plasmid for CRISPR knock-in confirmations	This study
pAG25-DHFR1,2	Plasmid for CRISPR knock-in confirmations	Tarrasov et al, 2008

### Sheet: Table S7
Supplementary table 7: Oligonucelotides used in this study
Number	Sequence	Purpose
1	TAACTTACGGAGTCGCTCTACGATGTTTCGGCGTTCGAA	Forward amplification of the gRNA on pDYSCKO
2	GGATGGGATTCTTTAGGTCCTGCGAAGGCTTTAATTTGC	Reverse amplification of the gRNA on pDYSCKO
3	CCATACGAGCACATTACGGGATTGCTTACAAAGAATACACATACG	ADE1 deep sequencing forward with Row-Column-PCR adapter
4	CTTGACTGAGCGACTGAGGCCATAATAACGTCATATGCAGAG	ADE1 deep sequencing reverse with Row-Column-PCR adapter
5	CCATACGAGCACATTACGGGATTTAATATTCAAGATGAAGAGTACC	POB3 deep sequencing forward with Row-Column-PCR adapter
6	CTTGACTGAGCGACTGAGGCACCATCTTCTTTCTTTGGTACG	POB3 deep sequencing reverse with Row-Column-PCR adapter
7	CCATACGAGCACATTACGGGCATGGTTCAGAACGGTAATGG	CBK1 deep sequencing forward with Row-Column-PCR adapter
8	CTTGACTGAGCGACTGAGGAAGCTTTTCACACTCCTTAACC	CBK1 deep sequencing reverse with Row-Column-PCR adapter
9	CCATACGAGCACATTACGGGGGCAAATGGAATTCCTGTATCTG	TRE2 deep sequencing forward with Row-Column-PCR adapter
10	CTTGACTGAGCGACTGAGGAGCGGGTCATCAATCAATTCC	TRE2 deep sequencing reverse with Row-Column-PCR adapter
11	CCATACGAGCACATTACGGGTCCAATTTTGGTACCAGAGATCC	TRL1 deep sequencing forward with Row-Column-PCR adapter
12	CTTGACTGAGCGACTGAGGGCTAGCAATACACCTCTTGACC	TRL1 deep sequencing reverse with Row-Column-PCR adapter
13	CCATACGAGCACATTACGGGAAATGATCACATCAACCGAATGG	PSE1 deep sequencing forward with Row-Column-PCR adapter
14	CTTGACTGAGCGACTGAGGTGTGCAGTTCTTTGAATGAATGG	PSE1 deep sequencing reverse with Row-Column-PCR adapter
15	CCATACGAGCACATTACGGGCAAAATTCAAACTACCGGTTACG	ERO1 deep sequencing forward with Row-Column-PCR adapter
16	CTTGACTGAGCGACTGAGGACATGTTAACAGATTCAATAGATTC	ERO1 deep sequencing reverse with Row-Column-PCR adapter
17	CCATACGAGCACATTACGGGCATTGTTGTCTTTACTTAATCAACCC	CDC11 deep sequencing forward with Row-Column-PCR adapter
18	CTTGACTGAGCGACTGAGGGGGAAATTATAAATTGGCAAGTTCC	CDC11 deep sequencing reverse with Row-Column-PCR adapter
19	CCATACGAGCACATTACGGGATCAGATGGACGTTGACACTG	YCL074W deep sequencing forward with Row-Column-PCR adapter
20	CTTGACTGAGCGACTGAGGAAGAGTATTGTTGATATGTTCGTTCC	YCL074W deep sequencing reverse with Row-Column-PCR adapter
21	CCATACGAGCACATTACGGGCCTTAGTCAATCCATCTATCCTCTG	VPS17 deep sequencing forward with Row-Column-PCR adapter
22	CTTGACTGAGCGACTGAGGAGTTTGCTCAGTACCTACACGC	VPS17 deep sequencing reverse with Row-Column-PCR adapter
23	CCATACGAGCACATTACGGGAGACTTACCAAAGGTTAAAACTGG	MCM6 deep sequencing forward with Row-Column-PCR adapter
24	CTTGACTGAGCGACTGAGGATGCGGTTGAGAAGAACTTGG	MCM6 deep sequencing reverse with Row-Column-PCR adapter
25	CCATACGAGCACATTACGGGAATTCGTGAACTGGCACAAGG	SES1 deep sequencing forward with Row-Column-PCR adapter
26	CTTGACTGAGCGACTGAGGTCTAATTCGAATCTTGTTTTGACCC	SES1 deep sequencing reverse with Row-Column-PCR adapter
27	CCATACGAGCACATTACGGGGGTCGCTTCCATCAAAGTTTTAGC	CAN1 deep sequencing forward with Row-Column-PCR adapter
28	CTTGACTGAGCGACTGAGGCCAACCTAAGAACCTCCCTTCG	CAN1 deep sequencing reverse with Row-Column-PCR adapter
29	TAACTTACGGAGTCGCTCTACGCAAGTGTTCCCATACGAGCACATTACGGG	Forward Row-Column-PCR with index 1
30	TAACTTACGGAGTCGCTCTACGAGGACATTCCCATACGAGCACATTACGGG	Forward Row-Column-PCR with index 2
31	TAACTTACGGAGTCGCTCTACGCACTAATGGCCATACGAGCACATTACGGG	Forward Row-Column-PCR with index 3
32	TAACTTACGGAGTCGCTCTACGAGCCTGATGCCATACGAGCACATTACGGG	Forward Row-Column-PCR with index 4
33	TAACTTACGGAGTCGCTCTACGTTACGCTAACCATACGAGCACATTACGGG	Forward Row-Column-PCR with index 5
34	TAACTTACGGAGTCGCTCTACGACTCTCCGTCCATACGAGCACATTACGGG	Forward Row-Column-PCR with index 6
35	TAACTTACGGAGTCGCTCTACGGTCGATGCACCATACGAGCACATTACGGG	Forward Row-Column-PCR with index 7
36	TAACTTACGGAGTCGCTCTACGACGGGAATTCCATACGAGCACATTACGGG	Forward Row-Column-PCR with index 8
37	TAACTTACGGAGTCGCTCTACGCGCGCCCAGCCATACGAGCACATTACGGG	Forward Row-Column-PCR with index 9
38	TAACTTACGGAGTCGCTCTACGACTAGTTTGCCATACGAGCACATTACGGG	Forward Row-Column-PCR with index 10
39	GGATGGGATTCTTTAGGTCCTGCAAGTGTTCCTTGACTGAGCGACTGAGG	Reverse Row-Column-PCR with index 1
40	GGATGGGATTCTTTAGGTCCTGAGGACATTCCTTGACTGAGCGACTGAGG	Reverse Row-Column-PCR with index 2
41	GGATGGGATTCTTTAGGTCCTGCACTAATGGCTTGACTGAGCGACTGAGG	Reverse Row-Column-PCR with index 3
42	GGATGGGATTCTTTAGGTCCTGAGCCTGATGCTTGACTGAGCGACTGAGG	Reverse Row-Column-PCR with index 4
43	GGATGGGATTCTTTAGGTCCTGTTACGCTAACTTGACTGAGCGACTGAGG	Reverse Row-Column-PCR with index 5
44	GGATGGGATTCTTTAGGTCCTGACTCTCCGTCTTGACTGAGCGACTGAGG	Reverse Row-Column-PCR with index 6
45	GGATGGGATTCTTTAGGTCCTGGTCGATGCACTTGACTGAGCGACTGAGG	Reverse Row-Column-PCR with index 7
46	GGATGGGATTCTTTAGGTCCTGACGGGAATTCTTGACTGAGCGACTGAGG	Reverse Row-Column-PCR with index 8
47	GGATGGGATTCTTTAGGTCCTGCGCGCCCAGCTTGACTGAGCGACTGAGG	Reverse Row-Column-PCR with index 9
48	GGATGGGATTCTTTAGGTCCTGACTAGTTTGCTTGACTGAGCGACTGAGG	Reverse Row-Column-PCR with index 10
49	GGATGGGATTCTTTAGGTCCTGAGGTTGGGTCTTGACTGAGCGACTGAGG	Reverse Row-Column-PCR with index 12
50	GGATGGGATTCTTTAGGTCCTGGTGAACCGACTTGACTGAGCGACTGAGG	Reverse Row-Column-PCR with index 13
51	AATGATACGGCGACCACCGAGATCTACACTCTTTCCCTACACGACGCTCTTCCGATCTNNNNNAGGACATTCTAACTTACGGAGTCGCTCTACG	Forward library PCR-index_2
52	AATGATACGGCGACCACCGAGATCTACACTCTTTCCCTACACGACGCTCTTCCGATCTNNNNNCACTAATGGTAACTTACGGAGTCGCTCTACG	Forward library PCR-index_3
53	CAAGCAGAAGACGGCATACGAGATCGGTCTCGGCATTCCTGCTGAACCGCTCTTCCGATCTNNNNNAGGACATTCGGATGGGATTCTTTAGGTCCTG	Reverse library PCR-index_2
54	CAAGCAGAAGACGGCATACGAGATCGGTCTCGGCATTCCTGCTGAACCGCTCTTCCGATCTNNNNNCACTAATGGGGATGGGATTCTTTAGGTCCTG	Reverse library PCR-index_3
55	AATGATACGGCGACCACCGAGATCTACACTCTTTCCCTACACGACGCTCTTCCGATCTNNNNNCTGTCTTCGTAACTTACGGAGTCGCTCTACG	Forward library PCR-index_15
56	AATGATACGGCGACCACCGAGATCTACACTCTTTCCCTACACGACGCTCTTCCGATCTNNNNNGACGCGACTTAACTTACGGAGTCGCTCTACG	Forward library PCR-index_16
57	CAAGCAGAAGACGGCATACGAGATCGGTCTCGGCATTCCTGCTGAACCGCTCTTCCGATCTNNNNNACTCTCCGTGGATGGGATTCTTTAGGTCCTG	Reverse library PCR-index_6
58	CAAGCAGAAGACGGCATACGAGATCGGTCTCGGCATTCCTGCTGAACCGCTCTTCCGATCTNNNNNGTCGATGCAGGATGGGATTCTTTAGGTCCTG	Reverse library PCR-index_7
59	CAAGCAGAAGACGGCATACGAGATCGGTCTCGGCATTCCTGCTGAACCGCTCTTCCGATCTNNNNNACGGGAATTGGATGGGATTCTTTAGGTCCTG	Reverse library PCR-index_8
60	CAAGCAGAAGACGGCATACGAGATCGGTCTCGGCATTCCTGCTGAACCGCTCTTCCGATCTNNNNNCGCGCCCAGGGATGGGATTCTTTAGGTCCTG	Reverse library PCR-index_9
61	CAAGCAGAAGACGGCATACGAGATCGGTCTCGGCATTCCTGCTGAACCGCTCTTCCGATCTNNNNNACTAGTTTGGGATGGGATTCTTTAGGTCCTG	Reverse library PCR-index_10
62	CAAGCAGAAGACGGCATACGAGATCGGTCTCGGCATTCCTGCTGAACCGCTCTTCCGATCTNNNNNAGGTTGGGTGGATGGGATTCTTTAGGTCCTG	Reverse library PCR-index_12
63	CAAGCAGAAGACGGCATACGAGATCGGTCTCGGCATTCCTGCTGAACCGCTCTTCCGATCTNNNNNGCACAAAACGGATGGGATTCTTTAGGTCCTG	Reverse library PCR-index_14
64	ATGGATATTTGCATATTcgtCATTCTAAAGCTATTATGGTTAATTTTGGCTATGCTAAAT	Directed mutagenesis of YOR168W/GLN4 MoBY plasmid|G267R|Forward
65	ATAATAGCTTTAGAATGacgAATATGCAAATATCCATTGGGCTCCGGAGGGAACCTTGTA	Directed mutagenesis of YOR168W/GLN4 MoBY plasmid|G267R|Reverse
66	ATGGATATTTGCATATTagtCATTCTAAAGCTATTATGGTTAATTTTGGCTATGCTAAAT	Directed mutagenesis of YOR168W/GLN4 MoBY plasmid|G267S|Forward
67	ATAATAGCTTTAGAATGactAATATGCAAATATCCATTGGGCTCCGGAGGGAACCTTGTA	Directed mutagenesis of YOR168W/GLN4 MoBY plasmid|G267S|Reverse
68	GTACCTGTTATTTAAGATTTGAgGATACCAACCCCGAAAAGGA	Directed mutagenesis of YOR168W/GLN4 MoBY plasmid|D291E|Forward					Philippe Després	https://benchling.com/s/seq-eWGu2kBEvFD4Fi37fdmX
69	TCCTTTTCGGGGTTGGTATCcTCAAATCTTAAATAACAGGTAC	Directed mutagenesis of YOR168W/GLN4 MoBY plasmid|D291E|Reverse					Philippe Després	https://benchling.com/s/seq-eWGu2kBEvFD4Fi37fdmX
70	GTACCTGTTATTTAAGATTTGAtGATACCAACCCCGAAAAGGA	Directed mutagenesis of YOR168W/GLN4 MoBY plasmid|D(GAC)291D(GAT)|Forward					Philippe Després	https://benchling.com/s/seq-eWGu2kBEvFD4Fi37fdmX
71	TCCTTTTCGGGGTTGGTATCaTCAAATCTTAAATAACAGGTAC	Directed mutagenesis of YOR168W/GLN4 MoBY plasmid|D(GAC)291D(GAT)|reverse					Philippe Després	https://benchling.com/s/seq-eWGu2kBEvFD4Fi37fdmX
72	AACCTGGTGAAGCTATCTTAAcAATGAAACAGGATCTAAATTC	Directed mutagenesis of YOR168W/GLN4 MoBY plasmid|R402T|Forward					Philippe Després	https://benchling.com/s/seq-eWGu2kBEvFD4Fi37fdmX
73	GAATTTAGATCCTGTTTCATTgTTAAGATAGCTTCACCAGGTT	Directed mutagenesis of YOR168W/GLN4 MoBY plasmid|R402T|Reverse					Philippe Després	https://benchling.com/s/seq-eWGu2kBEvFD4Fi37fdmX
74	AACCTGGTGAAGCTATCTTAAaAATGAAACAGGATCTAAATTC	Directed mutagenesis of YOR168W/GLN4 MoBY plasmid|R402K|Forward					Philippe Després	https://benchling.com/s/seq-eWGu2kBEvFD4Fi37fdmX
75	GAATTTAGATCCTGTTTCATTtTTAAGATAGCTTCACCAGGTT	Directed mutagenesis of YOR168W/GLN4 MoBY plasmid|R402K|Reverse					Philippe Després	https://benchling.com/s/seq-eWGu2kBEvFD4Fi37fdmX
76	CCGGTACAGTTTTATCCAAAAcAAAAATTGCGCAATTGGTGGA	Directed mutagenesis of YOR168W/GLN4 MoBY plasmid|R499T|Forward					Philippe Després	https://benchling.com/s/seq-eWGu2kBEvFD4Fi37fdmX
77	TCCACCAATTGCGCAATTTTTgTTTTGGATAAAACTGTACCGG	Directed mutagenesis of YOR168W/GLN4 MoBY plasmid|R499T|Reverse					Philippe Després	https://benchling.com/s/seq-eWGu2kBEvFD4Fi37fdmX
78	CCGGTACAGTTTTATCCAAAAaAAAAATTGCGCAATTGGTGGA	Directed mutagenesis of YOR168W/GLN4 MoBY plasmid|R499K|Forward					Philippe Després	https://benchling.com/s/seq-eWGu2kBEvFD4Fi37fdmX
79	TCCACCAATTGCGCAATTTTTtTTTTGGATAAAACTGTACCGG	Directed mutagenesis of YOR168W/GLN4 MoBY plasmid|R499K|Reverse					Philippe Després	https://benchling.com/s/seq-eWGu2kBEvFD4Fi37fdmX
80	TAGGTGTTACCACAAGTACCAgAAACATTCAAGTTGTGAGGTT	Directed mutagenesis of YOR168W/GLN4 MoBY plasmid|T548R|Forward					Philippe Després	https://benchling.com/s/seq-eWGu2kBEvFD4Fi37fdmX
81	AACCTCACAACTTGAATGTTTcTGGTACTTGTGGTAACACCTA	Directed mutagenesis of YOR168W/GLN4 MoBY plasmid|T548R|Reverse					Philippe Després	https://benchling.com/s/seq-eWGu2kBEvFD4Fi37fdmX
82	TAGGTGTTACCACAAGTACCAtAAACATTCAAGTTGTGAGGTT	Directed mutagenesis of YOR168W/GLN4 MoBY plasmid|T548I|Forward					Philippe Després	https://benchling.com/s/seq-eWGu2kBEvFD4Fi37fdmX
83	AACCTCACAACTTGAATGTTTaTGGTACTTGTGGTAACACCTA	Directed mutagenesis of YOR168W/GLN4 MoBY plasmid|T548I|Reverse					Philippe Després	https://benchling.com/s/seq-eWGu2kBEvFD4Fi37fdmX
84	ACCTAGAAGATACCACACCGAcATTAATGTTTGTGTTGGATCC	Directed mutagenesis of YOR168W/GLN4 MoBY plasmid|R569T|Forward					Philippe Després	https://benchling.com/s/seq-eWGu2kBEvFD4Fi37fdmX
85	GGATCCAACACAAACATTAATgTCGGTGTGGTATCTTCTAGGT	Directed mutagenesis of YOR168W/GLN4 MoBY plasmid|R569T|Reverse					Philippe Després	https://benchling.com/s/seq-eWGu2kBEvFD4Fi37fdmX
86	ACCTAGAAGATACCACACCGAaATTAATGTTTGTGTTGGATCC	Directed mutagenesis of YOR168W/GLN4 MoBY plasmid|R569K|Forward					Philippe Després	https://benchling.com/s/seq-eWGu2kBEvFD4Fi37fdmX
87	GGATCCAACACAAACATTAATtTCGGTGTGGTATCTTCTAGGT	Directed mutagenesis of YOR168W/GLN4 MoBY plasmid|R569K|Reverse					Philippe Després	https://benchling.com/s/seq-eWGu2kBEvFD4Fi37fdmX
88	ACCCAGAATTAATGAAGGAAgACCTTGAGGTTACTGGTGGCAA	Directed mutagenesis of YOR168W/GLN4 MoBY plasmid|H244D|Forward					Philippe Després	https://benchling.com/s/seq-eWGu2kBEvFD4Fi37fdmX
89	TTGCCACCAGTAACCTCAAGGTcTTCCTTCATTAATTCTGGGT	Directed mutagenesis of YOR168W/GLN4 MoBY plasmid|H244D|Reverse					Philippe Després	https://benchling.com/s/seq-eWGu2kBEvFD4Fi37fdmX
90	ACCCAGAATTAATGAAGGAAtACCTTGAGGTTACTGGTGGCAA	Directed mutagenesis of YOR168W/GLN4 MoBY plasmid|H244Y|Forward					Philippe Després	https://benchling.com/s/seq-eWGu2kBEvFD4Fi37fdmX
91	TTGCCACCAGTAACCTCAAGGTaTTCCTTCATTAATTCTGGGT	Directed mutagenesis of YOR168W/GLN4 MoBY plasmid|H244Y|Reverse					Philippe Després	https://benchling.com/s/seq-eWGu2kBEvFD4Fi37fdmX
92	ACCCCGAAAAGGAAGCTCCTcAATATTTTGAATCCATTAAGAG	Directed mutagenesis of YOR168W/GLN4 MoBY plasmid|E301Q|Forward					Philippe Després	https://benchling.com/s/seq-eWGu2kBEvFD4Fi37fdmX
93	CTCTTAATGGATTCAAAATATTgAGGAGCTTCCTTTTCGGGGT	Directed mutagenesis of YOR168W/GLN4 MoBY plasmid|E301Q|Reverse					Philippe Després	https://benchling.com/s/seq-eWGu2kBEvFD4Fi37fdmX
94	ACCCCGAAAAGGAAGCTCCTaAATATTTTGAATCCATTAAGAG	Directed mutagenesis of YOR168W/GLN4 MoBY plasmid|E301R|Forward					Philippe Després	https://benchling.com/s/seq-eWGu2kBEvFD4Fi37fdmX
95	CTCTTAATGGATTCAAAATATTtAGGAGCTTCCTTTTCGGGGT	Directed mutagenesis of YOR168W/GLN4 MoBY plasmid|E301R|Reverse					Philippe Després	https://benchling.com/s/seq-eWGu2kBEvFD4Fi37fdmX
96	CACAAATGTGGGACTTGATTcCGTATAGAGTTTTAAATGCTCC	Directed mutagenesis of YOR168W/GLN4 MoBY plasmid|A419P|Forward					Philippe Després	https://benchling.com/s/seq-eWGu2kBEvFD4Fi37fdmX
97	GGAGCATTTAAAACTCTATACGgAATCAAGTCCCACATTTGTG	Directed mutagenesis of YOR168W/GLN4 MoBY plasmid|A419P|Reverse					Philippe Després	https://benchling.com/s/seq-eWGu2kBEvFD4Fi37fdmX
98	CACAAATGTGGGACTTGATTaCGTATAGAGTTTTAAATGCTCC	Directed mutagenesis of YOR168W/GLN4 MoBY plasmid|A419T|Forward					Philippe Després	https://benchling.com/s/seq-eWGu2kBEvFD4Fi37fdmX
99	GGAGCATTTAAAACTCTATACGtAATCAAGTCCCACATTTGTG	Directed mutagenesis of YOR168W/GLN4 MoBY plasmid|A419T|Reverse					Philippe Després	https://benchling.com/s/seq-eWGu2kBEvFD4Fi37fdmX
100	GACCCGCTCAAAGAGAATATGcTCGTTTGAATATCACCGGTAC	Directed mutagenesis of YOR168W/GLN4 MoBY plasmid|G487A|Forward					Philippe Després	https://benchling.com/s/seq-eWGu2kBEvFD4Fi37fdmX
101	GTACCGGTGATATTCAAACGAgCATATTCTCTTTGAGCGGGTC	Directed mutagenesis of YOR168W/GLN4 MoBY plasmid|G487A|Reverse					Philippe Després	https://benchling.com/s/seq-eWGu2kBEvFD4Fi37fdmX
102	GACCCGCTCAAAGAGAATATGaTCGTTTGAATATCACCGGTAC	Directed mutagenesis of YOR168W/GLN4 MoBY plasmid|G487D|Forward					Philippe Després	https://benchling.com/s/seq-eWGu2kBEvFD4Fi37fdmX
103	GTACCGGTGATATTCAAACGAtCATATTCTCTTTGAGCGGGTC	Directed mutagenesis of YOR168W/GLN4 MoBY plasmid|G487D|Reverse					Philippe Després	https://benchling.com/s/seq-eWGu2kBEvFD4Fi37fdmX
104	CTGACGATTATGAAGAATTGGgAACTATTCCTTACAGACCTGG	Directed mutagenesis of YOR168W/GLN4 MoBY plasmid|A592G|Forward					Philippe Després	https://benchling.com/s/seq-eWGu2kBEvFD4Fi37fdmX
105	CCAGGTCTGTAAGGAATAGTTcCCAATTCTTCATAATCGTCAG	Directed mutagenesis of YOR168W/GLN4 MoBY plasmid|A592G|Reverse					Philippe Després	https://benchling.com/s/seq-eWGu2kBEvFD4Fi37fdmX
106	CTGACGATTATGAAGAATTGGtAACTATTCCTTACAGACCTGG	Directed mutagenesis of YOR168W/GLN4 MoBY plasmid|A592V|Forward					Philippe Després	https://benchling.com/s/seq-eWGu2kBEvFD4Fi37fdmX
107	CCAGGTCTGTAAGGAATAGTTaCCAATTCTTCATAATCGTCAG	Directed mutagenesis of YOR168W/GLN4 MoBY plasmid|A592V|Reverse					Philippe Després	https://benchling.com/s/seq-eWGu2kBEvFD4Fi37fdmX
108	CTGATAATTCTGCATCATCCGG	GLN4 Sanger sequencing for amino acids 230-480					Philippe Després	https://benchling.com/s/seq-eWGu2kBEvFD4Fi37fdmX
109	ACATTGTTTGGTCGATTCAATGG	GLN4 Sanger sequencing from amino acids 470-720					Philippe Després	https://benchling.com/s/seq-eWGu2kBEvFD4Fi37fdmX
110	AATGGAAATGAGGAAAAGATTTTTTGAGAAGGACCTGTTAGGCGGTGGCGGATCAGGAGGC	RAP1 DHFR tagging forward
111	GTAAAATAAGTTAAACAATGATGTTACTTAATTCAATTACTTCGACACTGGATGGCGGCGTTAG	RAP1 DHFR tagging reverse
112	GTTAAAAAGCATGGAACTGGTAGAA	RAP1 oligo C (for DHFR fusion confirmation+sequencing)
113	CCATCTTTTCGTAAATTTCTG	ADHterm (for DHFR fusion confirmation)
114	GCCCTACATAAGACACTATTTGCGTACAGATTATCTCAATgatcccaatacaacagatcacg	RAP1 URA3 deletion cassette amplification forward
115	GTCGAACCATAGACCCACCGCCTCCTGATCCGCCACCGCCAGCTCGTTTTATTTAGGTTC	URA3 deletion cassette amplification reverse
116	ACTACTTAAAAGCGCAACAGATTTT	RAP1 Oligo A (for URA3 integration confirmation)
117	CAGACCGATCTTCTACCC	URA3 Oligo B (for URA3 integration confirmation)
118	cgggtggcgaatgggactttGCAAGCATCAATAATCCCCTgttttagagctagaaatagc	pCas9 gRNA mutagenesis to URA3 targeting guide forward
119	gctatttctagctctaaaacAGGGGATTATTGATGCTTGCaaagtcccattcgccacccg	pCas9 gRNA mutagenesis to URA3 targeting guide reverse
120	TTATCACAGATGAGGATagaCCCACTGCTATAGCGAGGAGGAATATGACAATGGATCCAA	RAP1 T486R fusion PCR primer forward
121	CTCGCTATAGCAGTGGGtctATCCTCATCTGTGATAAGTGATCTTCCAGTATCAGGGTCG	RAP1 T486R fusion PCR primer reverse
122	TTATCACAGATGAGGATataCCCACTGCTATAGCGAGGAGGAATATGACAATGGATCCAA	RAP1 T486I fusion PCR primer forward
123	CTCGCTATAGCAGTGGGtatATCCTCATCTGTGATAAGTGATCTTCCAGTATCAGGGTCG	RAP1 T486I fusion PCR primer reverse
124	TTATCACAGATGAGGATNNNCCCACTGCTATAGCGAGGAGGAATATGACAATGGATCCAA	RAP1 T486X fusion PCR primer forward
125	CTCGCTATAGCAGTGGGNNNATCCTCATCTGTGATAAGTGATCTTCCAGTATCAGGGTCG	RAP1 T486X fusion PCR primer reverse
126	GGAGTGAACCCAACTTTccaGCTTACAGAACCCAAAGCCGTAGGGGACCGATTGCACGAG	RAP1 A510P fusion PCR primer forward
127	CTTTGGGTTCTGTAAGCtggAAAGTTGGGTTCACTCCCTGGCACATGATTTGGATCCATT	RAP1 A510P fusion PCR primer reverse
128	GGAGTGAACCCAACTTTacaGCTTACAGAACCCAAAGCCGTAGGGGACCGATTGCACGAG	RAP1 A510T fusion PCR primer forward
129	GGAGTGAACCCAACTTTtgtGCTTACAGAACCCAAAGCCGTAGGGGACCGATTGCACGAG	RAP1 A510T fusion PCR primer reverse
130	GTAGGGGACCGATTGCAccaGAATTTTTCAAGCATTTTGCCGAAGAGCATGCAGCACATA	RAP1 R523P fusion PCR primer forward
131	AAATGCTTGAAAAATTCtggTGCAATCGGTCCCCTACGGCTTTGGGTTCTGTAAGCTGCA	RAP1 R523P fusion PCR primer reverse
132	GTAGGGGACCGATTGCAcaaGAATTTTTCAAGCATTTTGCCGAAGAGCATGCAGCACATA	RAP1 R523Q fusion PCR primer forward
133	AAATGCTTGAAAAATTCttgTGCAATCGGTCCCCTACGGCTTTGGGTTCTGTAAGCTGCA	RAP1 R523Q fusion PCR primer reverse
134	CAGCACATACTGAGAATggtTGGAGAGATAGGTTTAGGAAGTTTCTTCTCGCTTACGGCA	RAP1 A540G fusion PCR primer forward
135	CTAAACCTATCTCTCCAaccATTCTCAGTATGTGCTGCATGCTCTTCGGCAAAATGCTTG	RAP1 A540G fusion PCR primer reverse
136	CAGCACATACTGAGAATgttTGGAGAGATAGGTTTAGGAAGTTTCTTCTCGCTTACGGCA	RAP1 A540V fusion PCR primer forward
137	CTAAACCTATCTCTCCAaacATTCTCAGTATGTGCTGCATGCTCTTCGGCAAAATGCTTG	RAP1 A540V fusion PCR primer reverse
138	TAACTTACGGAGTCGCTCTACGGAAGATTACACTTTGGCAATCGC	RAP1 T486 Sanger sequencing forward
139	GGATGGGATTCTTTAGGTCCTGTGCAAAGTTGGGTTCACTCC	RAP1 T486 Sanger sequencing reverse
140	TAACTTACGGAGTCGCTCTACGCCACTGCTATAGCGAGGAGG	RAP1 A510/R523/A40 Sanger sequencing forward
141	GGATGGGATTCTTTAGGTCCTGGCTTCATAATAACTAATATAATCATCAATGCCG	RAP1 A510/R523/A40 Sanger sequencing reverse

### Sheet: Table S8
Supplementary table 8: media recipes
Autoclave (15 mins 121 °C) = ------------
All reagents puchased from Bioshop,
except for Canavanine (Sigma-Aldrich), and Nourseothricine (Sigma-Aldrich)
Drop out (DO) mix -L			Drop out (DO) mix -UL			Drop out (DO) mix -ULR			Drop out (DO) mix -UR			Drop out (DO) mix -U			SPO DO mix
Adenine	0.5g		Adenine	0.5g		Adenine	0.5g		Adenine	0.5g		Adenine	0.5g		Histidine	2.0g
Aspartate	2.0g		Aspartate	2.0g		Aspartate	2.0g		Aspartate	2.0g		Arginine	2.0g		Leucine	10.0g
Arginine	2.0g		Arginine	2.0g		Glutamate	2.0g		Glutamate	2.0g		Aspartate	2.0g		Uracil	2.0g
Glutamate	2.0g		Glutamate	2.0g		Histidine	2.0g		Histidine	2.0g		Glutamate	2.0g
Histidine	2.0g		Histidine	2.0g		Lysine	2.0g		Leucine	10.0g		Histidine	2.0g
Lysine	2.0g		Lysine	2.0g		Methionine	2.0g		Lysine	2.0g		Leucine	10.0g
Methionine	2.0g		Methionine	2.0g		Phenylalanine	2.0g		Methionine	2.0g		Lysine	2.0g
Phenylalanine	2.0g		Phenylalanine	2.0g		Serine	2.0g		Phenylalanine	2.0g		Methionine	2.0g
Serine	2.0g		Serine	2.0g		Threonine	2.0g		Serine	2.0g		Phenylalanine	2.0g
Threonine	2.0g		Threonine	2.0g		Tryptophan	2.0g		Threonine	2.0g		Serine	2.0g
Tryptophan	2.0g		Tryptophan	2.0g		Tyrosine	2.0g		Tryptophan	2.0g		Threonine	2.0g
Tyrosine	2.0g		Tyrosine	2.0g		Valine	2.0g		Tyrosine	2.0g		Tryptophan	2.0g
Uracil	2.0g		Valine	2.0g					Valine	2.0g		Tyrosine	2.0g
Valine	2.0g											Valine	2.0g
SC -L +2% glucose* (1 L)				SC -UL +2% glucose* (1 L)				SC -UL +5% glycerol (1 L)				SC -U (MSG) (1 L)
YNB w/o AA and NH4SO4		1.74g		YNB w/o AA and NH4SO4		1.74g		YNB w/o AA and NH4SO4		1.74g		YNB w/o AA and NH4SO4		1.74g
DO -L mix		0.97g		DO -UL mix		0.90g		DO -UL mix		0.90g		DO -UL mix		1.27g
NH4SO4		5.0g		NH4SO4		5.0g		NH4SO4		5.0g		Monosodium Glutamate		1.0g
glucose		20.0g		glucose		20.0g		glycerol 80%		62.5ml		Glucose		20g
adjust volume to		1000ml		adjust volume to		1000ml		adjust volume to		1000ml		adjust volume to		1000ml
*add agar for solid media		20.0g		*add agar for solid media		20.0g
SC -UL +5% galactose (1 L)				SC -ULR +2% glucose (1 L)				SC -ULR +2% glucose + Can* (1 L)				Sporulation media (1 L)
YNB w/o AA and NH4SO4		1.74g		YNB w/o AA and NH4SO4		1.74g		YNB w/o AA and NH4SO4		1.74g		Potassium acetate		10g
DO -UL mix		0.90g		DO -ULR mix		0.90g		DO -ULR mix		0.90g		Yeast extract		1g
NH4SO4		5.0g		NH4SO4		5.0g		NH4SO4		5.0g		Glucose		0.5g
adjust volume to	1000 ml	875ml		glucose		20.0g		glucose		20.0g		SPO DO mix		0.1g
add galactose 40 %		125ml		adjust volume to		1000ml		adjust volume to		1000ml		adjust volume to		980ml
								Canavanine (50mg/ml)		1ml		*add agar for solid media		20.0g
SC -UR +2% glucose (1 L)				2YT+Amp (1L)				2YT+Kan+Chlo (1L)
YNB w/o AA and NH4SO4		1.74g		Yeast extract (10 g)		10g		Yeast extract (10 g)		10g
DO -UR mix		1.20g		Tryptone		16g		Tryptone		16g		YPD* (1 L)
NH4SO4		5.0g		Glucose		2g		glucose		2g		Yeast extract		10.0g
glucose		20.0g		NaCl		5g		NaCl		5g		Tryptone		20.0g
adjust volume to		1000ml		adjust volume to		1000ml		adjust volume to		1000ml		Glucose		20.0g
				Ampicillin (100mg/ml)		1ml		Kanamycin (50mg/ml)		1ml		adjust volume to		1000ml
								Chloramphenicol (12.5mg/ml)		1ml		*add agar for solid media		20.0g
												for YPD+Nat:
												+Nourseothricine (100mg/ml)		1ml

### Sheet: Table S9
Supplementary Table 9: list of packages used
Name	Type	Version	Link/reference
pandas	Python 2.7 package	0.23.4	https://pandas.pydata.org/
matplotlib	Python 2.7 package	2.2.3	https://matplotlib.org/
numpy	Python 2.7 package	1.15.4	https://www.numpy.org/
scipy	Python 2.7 package	1.1.0	https://www.scipy.org/
seaborn	Python 2.7 package	0.9.0	https://seaborn.pydata.org/
tqdm	Python 2.7 package	4.32.0	https://pypi.org/project/tqdm/
Biopython	Python 2.7 package	1.71	https://biopython.org/
Bowtie	Program	1.2.1.1	http://bowtie-bio.sourceforge.net/index.shtmlhttp://bowtie-bio.sourceforge.net/index.shtml
Rate4site	Program	3.0.0	https://m.tau.ac.il/~itaymay/cp/rate4site.html
